# Improved discovery of RNA-binding protein binding sites in eCLIP data using DEWSeq

**DOI:** 10.1101/2022.11.15.516416

**Authors:** Thomas Schwarzl, Sudeep Sahadevan, Benjamin Lang, Milad Miladi, Rolf Backofen, Wolfgang Huber, Matthias W Hentze, Gian G Tartaglia

## Abstract

Enhanced crosslinking and immunoprecipitation (eCLIP) sequencing is a powerful method for transcriptome-wide detection of binding sites of RNA-binding proteins (RBPs). However, identified crosslink sites can profoundly deviate from experimentally established functional elements of even well-studied RBPs. Current peak-calling strategies result in low replication and high false-positive rates. Here, we present the R/Bioconductor package *DEWSeq* that makes full use of replicate information and size-matched input controls. We benchmarked *DEWSeq* on 107 RBPs for which both eCLIP data and RNA sequence motifs are available and were able to more than double the number of motif-containing binding regions relative to standard eCLIP processing (2.3-fold median). The improvement not only relates to the number of binding sites (e.g., 3.1-fold of known motifs for RBFOX2), but also their subcellular localisation (e.g., 1.9-fold of mitochondrial genes for FASTKD2) and structural targets (e.g., 2.2-fold increase of stem-loop regions for SLBP). DEWSeq therefore shows promise as an improved processing method for eCLIP protein–RNA interaction data.
