## Supplementary Table 1 for "Improved discovery of RNA-binding protein binding sites in eCLIP data using DEWSeq"

### Sheet: Supplementary Table 1
Source	RBP	Cell line	Total number of regions	Number of motif-containing regions	Number of motif-containing regions (median)	Motif fraction	Motif fraction (median)
DEWSeq	AGGF1	HepG2	6327	3321	2137	0.52489	0.58922
	AGGF1	K562	8834	4968		0.56237
	AKAP1	HepG2	11747	799		0.06802
	AKAP1	K562	1277	40		0.03132
	BCCIP	HepG2	1321	751		0.56851
	BUD13	HepG2	2013	1079		0.53602
	BUD13	K562	44217	26434		0.59782
	CDC40	HepG2	617	213		0.34522
	CPEB4	K562	110	69		0.62727
	CPSF6	K562	1213	657		0.54163
	CSTF2	HepG2	18320	11668		0.6369
	CSTF2T	HepG2	67371	41325		0.61339
	CSTF2T	K562	28684	19170		0.66832
	DDX3X	HepG2	5865	4631		0.7896
	DDX3X	K562	7617	5373		0.7054
	DDX6	HepG2	143	44		0.30769
	DDX6	K562	879	273		0.31058
	DDX24	K562	2699	761		0.28196
	DDX55	HepG2	361	299		0.82825
	DDX55	K562	1112	784		0.70504
	DDX59	HepG2	4376	3067		0.70087
	DGCR8	HepG2	3079	293		0.09516
	DGCR8	K562	1807	269		0.14887
	DKC1	HepG2	2870	2116		0.73728
	EFTUD2	HepG2	3113	357		0.11468
	EFTUD2	K562	5065	1034		0.20415
	EIF3D	HepG2	1393	908		0.65183
	EIF4G2	K562	6846	4738		0.69208
	EWSR1	K562	17865	13017		0.72863
	FAM120A	HepG2	16265	13394		0.82349
	FAM120A	K562	9417	5852		0.62143
	FASTKD2	HepG2	515	236		0.45825
	FASTKD2	K562	578	227		0.39273
	FMR1	K562	6052	3975		0.65681
	FTO	HepG2	114	54		0.47368
	FTO	K562	931	476		0.51128
	FUBP3	HepG2	2041	1849		0.90593
	FUS	HepG2	1788	785		0.43904
	FUS	K562	28435	11932		0.41962
	FXR1	K562	12744	3462		0.27166
	FXR2	HepG2	3722	1625		0.43659
	FXR2	K562	4300	2493		0.57977
	G3BP1	HepG2	9216	1578		0.17122
	GNL3	K562	23	5		0.21739
	GPKOW	K562	789	417		0.52852
	GRSF1	HepG2	2475	1919		0.77535
	GRWD1	HepG2	142501	62705		0.44003
	GRWD1	K562	20446	10322		0.50484
	GTF2F1	HepG2	6804	5365		0.78851
	GTF2F1	K562	7131	5775		0.80984
	HLTF	HepG2	11141	4919		0.44152
	HLTF	K562	4794	3154		0.65791
	HNRNPA1	HepG2	544	476		0.875
	HNRNPA1	K562	442	392		0.88688
	HNRNPC	HepG2	29295	522		0.01782
	HNRNPC	K562	6844	103		0.01505
	HNRNPK	HepG2	15751	12391		0.78668
	HNRNPK	K562	4469	3437		0.76908
	HNRNPL	HepG2	23177	19937		0.86021
	HNRNPL	K562	23151	18895		0.81616
	HNRNPM	HepG2	11556	10422		0.90187
	HNRNPM	K562	7441	6631		0.89114
	HNRNPU	HepG2	1343	1169		0.87044
	HNRNPU	K562	5526	4614		0.83496
	HNRNPUL1	HepG2	111	70		0.63063
	HNRNPUL1	K562	1241	846		0.68171
	IGF2BP1	HepG2	7110	4125		0.58017
	IGF2BP1	K562	6473	3814		0.58922
	IGF2BP2	K562	4886	2948		0.60336
	IGF2BP3	HepG2	6169	1253		0.20311
	ILF3	HepG2	7761	5393		0.69488
	ILF3	K562	8344	5517		0.66119
	KHDRBS1	K562	6206	4842		0.78021
	KHSRP	HepG2	8557	7588		0.88676
	KHSRP	K562	70332	65364		0.92936
	LARP4	HepG2	8845	5112		0.57795
	LARP4	K562	263	123		0.46768
	LIN28B	HepG2	7301	1428		0.19559
	LIN28B	K562	16624	3354		0.20176
	LSM11	HepG2	3489	2177		0.62396
	LSM11	K562	3418	2137		0.62522
	MATR3	HepG2	9	6		0.66667
	MATR3	K562	8773	3566		0.40647
	METAP2	K562	3957	945		0.23882
	MTPAP	K562	3583	1309		0.36534
	NCBP2	HepG2	5254	4045		0.76989
	NCBP2	K562	152	120		0.78947
	NKRF	HepG2	11645	9943		0.85384
	NOL12	HepG2	21	5		0.2381
	NONO	K562	26976	15360		0.5694
	NPM1	K562	7	4		0.57143
	NSUN2	K562	277	122		0.44043
	PABPC4	K562	2062	467		0.22648
	PABPN1	HepG2	6071	1022		0.16834
	PCBP1	HepG2	444	384		0.86486
	PCBP1	K562	1058	932		0.88091
	PCBP2	HepG2	14512	13803		0.95114
	PPIG	HepG2	30825	14507		0.47062
	PPIL4	K562	3760	2207		0.58697
	PRPF8	HepG2	31346	14968		0.47751
	PRPF8	K562	14600	6889		0.47185
	PTBP1	HepG2	11760	11031		0.93801
	PTBP1	K562	6570	6363		0.96849
	PUM1	K562	1536	462		0.30078
	PUM2	K562	4617	4365		0.94542
	QKI	HepG2	15544	14562		0.93682
	QKI	K562	3294	3202		0.97207
	RBFOX2	HepG2	13979	8410		0.60162
	RBFOX2	K562	9121	4257		0.46673
	RBM5	HepG2	1197	598		0.49958
	RBM15	HepG2	225	51		0.22667
	RBM15	K562	12709	2955		0.23251
	RBM22	HepG2	932	782		0.83906
	RBM22	K562	1182	868		0.73435
	SAFB2	K562	21091	13236		0.62757
	SF3A3	HepG2	3942	2954		0.74937
	SF3B4	HepG2	15119	6432		0.42542
	SF3B4	K562	12541	4747		0.37852
	SFPQ	HepG2	1611	1101		0.68343
	SLTM	HepG2	746	177		0.23727
	SLTM	K562	3540	1004		0.28362
	SMNDC1	HepG2	148	75		0.50676
	SMNDC1	K562	5168	1097		0.21227
	SND1	HepG2	6679	3822		0.57224
	SND1	K562	3821	2147		0.56189
	SRSF1	HepG2	6731	6121		0.90937
	SRSF1	K562	2252	2015		0.89476
	SRSF7	HepG2	236	225		0.95339
	SRSF7	K562	1641	1503		0.9159
	SRSF9	HepG2	680	129		0.18971
	SSB	HepG2	225	51		0.22667
	SSB	K562	241	54		0.22407
	SUB1	HepG2	2109	1342		0.63632
	SUGP2	HepG2	40218	30744		0.76443
	SUPV3L1	HepG2	104	30		0.28846
	SUPV3L1	K562	10	1		0.1
	TAF15	HepG2	1699	1539		0.90583
	TAF15	K562	1736	1481		0.85311
	TARDBP	K562	17146	15955		0.93054
	TBRG4	HepG2	38	17		0.44737
	TBRG4	K562	495	107		0.21616
	TIA1	HepG2	4121	1867		0.45305
	TIA1	K562	16895	6791		0.40195
	TIAL1	HepG2	4218	2909		0.68966
	TRA2A	HepG2	467	439		0.94004
	TRA2A	K562	3405	2893		0.84963
	TROVE2	HepG2	45	37		0.82222
	TROVE2	K562	359	302		0.84123
	U2AF1	HepG2	4723	3667		0.77641
	U2AF1	K562	3282	2800		0.85314
	U2AF2	HepG2	21409	18278		0.85375
	U2AF2	K562	20973	17086		0.81467
	UCHL5	HepG2	46072	24757		0.53735
	UCHL5	K562	43957	25688		0.58439
	UPF1	HepG2	11045	5943		0.53807
	UPF1	K562	13297	5623		0.42288
	XPO5	HepG2	7640	5121		0.67029
	XRCC6	HepG2	85	58		0.68235
	XRCC6	K562	856	472		0.5514
	XRN2	K562	1687	1480		0.8773
	YBX3	HepG2	19047	4588		0.24088
	YBX3	K562	45041	11185		0.24833
	YWHAG	K562	2708	314		0.11595
	ZNF622	K562	25430	14849		0.58392
	ZRANB2	K562	299	218		0.7291
CLIPper Rep.	AGGF1	HepG2	1674	972	1021	0.58065	0.55032
	AGGF1	K562	3304	1946		0.58898
	AKAP1	HepG2	3283	84		0.02559
	AKAP1	K562	1147	23		0.02005
	BCCIP	HepG2	421	213		0.50594
	BUD13	HepG2	3882	2139		0.551
	BUD13	K562	8029	4382		0.54577
	CDC40	HepG2	944	286		0.30297
	CPEB4	K562	141	76		0.53901
	CPSF6	K562	632	309		0.48892
	CSTF2	HepG2	2383	1585		0.66513
	CSTF2T	HepG2	14710	9200		0.62542
	CSTF2T	K562	8630	5545		0.64253
	DDX3X	HepG2	4862	3730		0.76717
	DDX3X	K562	4682	3064		0.65442
	DDX6	HepG2	340	72		0.21176
	DDX6	K562	1573	361		0.2295
	DDX24	K562	8059	2633		0.32672
	DDX55	HepG2	1227	907		0.7392
	DDX55	K562	885	516		0.58305
	DDX59	HepG2	2233	1678		0.75146
	DGCR8	HepG2	997	86		0.08626
	DGCR8	K562	712	98		0.13764
	DKC1	HepG2	732	540		0.7377
	EFTUD2	HepG2	5923	725		0.1224
	EFTUD2	K562	4728	1119		0.23668
	EIF3D	HepG2	757	423		0.55878
	EIF4G2	K562	3331	2417		0.72561
	EWSR1	K562	7377	4926		0.66775
	FAM120A	HepG2	6244	5207		0.83392
	FAM120A	K562	4345	2488		0.57261
	FASTKD2	HepG2	776	304		0.39175
	FASTKD2	K562	469	143		0.3049
	FMR1	K562	2371	1458		0.61493
	FTO	HepG2	413	227		0.54964
	FTO	K562	743	345		0.46433
	FUBP3	HepG2	2037	1750		0.85911
	FUS	HepG2	813	328		0.40344
	FUS	K562	3562	1702		0.47782
	FXR1	K562	1040	269		0.25865
	FXR2	HepG2	3022	1100		0.364
	FXR2	K562	2948	1524		0.51696
	G3BP1	HepG2	5014	634		0.12645
	GNL3	K562	24	1		0.04167
	GPKOW	K562	1013	572		0.56466
	GRSF1	HepG2	740	543		0.73378
	GRWD1	HepG2	16681	7183		0.43061
	GRWD1	K562	3648	1571		0.43065
	GTF2F1	HepG2	3630	2770		0.76309
	GTF2F1	K562	4128	3317		0.80354
	HLTF	HepG2	3242	1116		0.34423
	HLTF	K562	219	122		0.55708
	HNRNPA1	HepG2	80	63		0.7875
	HNRNPA1	K562	196	179		0.91327
	HNRNPC	HepG2	2913	44		0.0151
	HNRNPC	K562	431	8		0.01856
	HNRNPK	HepG2	4533	3760		0.82947
	HNRNPK	K562	2383	1890		0.79312
	HNRNPL	HepG2	5507	4902		0.89014
	HNRNPL	K562	3799	3057		0.80469
	HNRNPM	HepG2	10356	8914		0.86076
	HNRNPM	K562	4565	3906		0.85564
	HNRNPU	HepG2	291	247		0.8488
	HNRNPU	K562	179	142		0.7933
	HNRNPUL1	HepG2	367	221		0.60218
	HNRNPUL1	K562	148	82		0.55405
	IGF2BP1	HepG2	3045	1519		0.49885
	IGF2BP1	K562	4196	2224		0.53003
	IGF2BP2	K562	2686	1501		0.55882
	IGF2BP3	HepG2	1566	288		0.18391
	ILF3	HepG2	2954	1879		0.63609
	ILF3	K562	2406	1540		0.64007
	KHDRBS1	K562	1068	831		0.77809
	KHSRP	HepG2	4423	3873		0.87565
	KHSRP	K562	16935	15882		0.93782
	LARP4	HepG2	3278	1692		0.51617
	LARP4	K562	343	132		0.38484
	LIN28B	HepG2	2903	429		0.14778
	LIN28B	K562	5199	883		0.16984
	LSM11	HepG2	1684	967		0.57423
	LSM11	K562	1086	621		0.57182
	MATR3	HepG2	6028	1814		0.30093
	MATR3	K562	4081	1531		0.37515
	METAP2	K562	2338	455		0.19461
	MTPAP	K562	997	287		0.28786
	NCBP2	HepG2	2791	2202		0.78896
	NCBP2	K562	383	282		0.73629
	NKRF	HepG2	3342	2933		0.87762
	NOL12	HepG2	217	69		0.31797
	NONO	K562	8491	3953		0.46555
	NPM1	K562	35	8		0.22857
	NSUN2	K562	85	25		0.29412
	PABPC4	K562	3500	590		0.16857
	PABPN1	HepG2	2893	351		0.12133
	PCBP1	HepG2	667	546		0.81859
	PCBP1	K562	1604	1325		0.82606
	PCBP2	HepG2	6425	6116		0.95191
	PPIG	HepG2	18750	9227		0.49211
	PPIL4	K562	478	247		0.51674
	PRPF8	HepG2	17155	13648		0.79557
	PRPF8	K562	9833	5518		0.56117
	PTBP1	HepG2	6765	6493		0.95979
	PTBP1	K562	6423	6156		0.95843
	PUM1	K562	2010	641		0.31891
	PUM2	K562	4142	3802		0.91791
	QKI	HepG2	8027	7338		0.91416
	QKI	K562	1992	1928		0.96787
	RBFOX2	HepG2	5267	3223		0.61192
	RBFOX2	K562	2679	1204		0.44942
	RBM5	HepG2	603	267		0.44279
	RBM15	HepG2	1202	193		0.16057
	RBM15	K562	6776	1270		0.18743
	RBM22	HepG2	1772	1412		0.79684
	RBM22	K562	931	617		0.66273
	SAFB2	K562	3064	1865		0.60868
	SF3A3	HepG2	2022	1511		0.74728
	SF3B4	HepG2	5326	2188		0.41081
	SF3B4	K562	8887	3550		0.39946
	SFPQ	HepG2	2298	1412		0.61445
	SLTM	HepG2	1096	203		0.18522
	SLTM	K562	3108	658		0.21171
	SMNDC1	HepG2	148	53		0.35811
	SMNDC1	K562	1824	307		0.16831
	SND1	HepG2	3605	1815		0.50347
	SND1	K562	2612	1301		0.49809
	SRSF1	HepG2	1524	1364		0.89501
	SRSF1	K562	1802	1593		0.88402
	SRSF7	HepG2	338	307		0.90828
	SRSF7	K562	412	380		0.92233
	SRSF9	HepG2	582	110		0.189
	SSB	HepG2	48	5		0.10417
	SSB	K562	92	8		0.08696
	SUB1	HepG2	2403	1285		0.53475
	SUGP2	HepG2	11673	7609		0.65185
	SUPV3L1	HepG2	220	40		0.18182
	SUPV3L1	K562	42	7		0.16667
	TAF15	HepG2	711	631		0.88748
	TAF15	K562	450	373		0.82889
	TARDBP	K562	5389	5195		0.964
	TBRG4	HepG2	47	13		0.2766
	TBRG4	K562	274	37		0.13504
	TIA1	HepG2	1386	525		0.37879
	TIA1	K562	4995	1596		0.31952
	TIAL1	HepG2	1953	1097		0.5617
	TRA2A	HepG2	752	709		0.94282
	TRA2A	K562	1150	1032		0.89739
	TROVE2	HepG2	112	80		0.71429
	TROVE2	K562	324	254		0.78395
	U2AF1	HepG2	929	705		0.75888
	U2AF1	K562	1130	950		0.84071
	U2AF2	HepG2	9932	7822		0.78756
	U2AF2	K562	3159	2407		0.76195
	UCHL5	HepG2	1914	1010		0.52769
	UCHL5	K562	14004	7399		0.52835
	UPF1	HepG2	5986	3134		0.52355
	UPF1	K562	7934	2798		0.35266
	XPO5	HepG2	3532	1911		0.54105
	XRCC6	HepG2	82	44		0.53659
	XRCC6	K562	780	332		0.42564
	XRN2	HepG2	1372	1222		0.89067
	XRN2	K562	1225	1061		0.86612
	YBX3	HepG2	1017	249		0.24484
	YBX3	K562	10494	2340		0.22298
	YWHAG	K562	695	48		0.06906
	ZNF622	K562	11688	5972		0.51095
	ZRANB2	K562	203	154		0.75862
CLIPper Orig. IP1	AGGF1	HepG2	2083	1307	1366	0.62746	0.51764
	AGGF1	K562	3928	2051		0.52215
	AKAP1	HepG2	3505	75		0.0214
	AKAP1	K562	1788	24		0.01342
	BCCIP	HepG2	716	367		0.51257
	BUD13	HepG2	7261	3738		0.51481
	BUD13	K562	7581	3932		0.51867
	CDC40	HepG2	1680	506		0.30119
	CPEB4	K562	445	201		0.45169
	CPSF6	K562	501	238		0.47505
	CSTF2	HepG2	1950	1256		0.6441
	CSTF2T	HepG2	15037	8971		0.5966
	CSTF2T	K562	8322	5314		0.63855
	DDX3X	HepG2	9986	6526		0.65351
	DDX3X	K562	4181	2494		0.59651
	DDX6	HepG2	1898	347		0.18282
	DDX6	K562	3490	581		0.16648
	DDX24	K562	13946	4174		0.2993
	DDX55	HepG2	3203	2103		0.65657
	DDX55	K562	2690	1581		0.58773
	DDX59	HepG2	2824	1908		0.67564
	DGCR8	HepG2	916	115		0.12555
	DGCR8	K562	867	104		0.11995
	DKC1	HepG2	1431	954		0.66667
	EFTUD2	HepG2	15323	1937		0.12641
	EFTUD2	K562	7553	1548		0.20495
	EIF3D	HepG2	1124	652		0.58007
	EIF4G2	K562	3880	2567		0.6616
	EWSR1	K562	8644	5527		0.6394
	FAM120A	HepG2	8386	6078		0.72478
	FAM120A	K562	5367	2539		0.47308
	FASTKD2	HepG2	2394	991		0.41395
	FASTKD2	K562	1632	491		0.30086
	FMR1	K562	5032	3076		0.61129
	FTO	HepG2	754	403		0.53448
	FTO	K562	1036	512		0.49421
	FUBP3	HepG2	2296	1964		0.8554
	FUS	HepG2	1053	439		0.4169
	FUS	K562	3586	1723		0.48048
	FXR1	K562	724	192		0.26519
	FXR2	HepG2	6035	2241		0.37133
	FXR2	K562	7046	3433		0.48723
	G3BP1	HepG2	5089	591		0.11613
	GNL3	K562	102	17		0.16667
	GPKOW	K562	3938	2018		0.51244
	GRSF1	HepG2	632	450		0.71203
	GRWD1	HepG2	16790	7012		0.41763
	GRWD1	K562	3516	1557		0.44283
	GTF2F1	HepG2	4426	3115		0.7038
	GTF2F1	K562	4893	3407		0.6963
	HLTF	HepG2	3667	1381		0.3766
	HLTF	K562	297	181		0.60943
	HNRNPA1	HepG2	68	59		0.86765
	HNRNPA1	K562	198	173		0.87374
	HNRNPC	HepG2	3590	53		0.01476
	HNRNPC	K562	291	6		0.02062
	HNRNPK	HepG2	4719	3934		0.83365
	HNRNPK	K562	2266	1762		0.77758
	HNRNPL	HepG2	8463	7754		0.91622
	HNRNPL	K562	3047	2361		0.77486
	HNRNPM	HepG2	11315	9861		0.8715
	HNRNPM	K562	5982	5049		0.84403
	HNRNPU	HepG2	177	141		0.79661
	HNRNPU	K562	318	273		0.85849
	HNRNPUL1	HepG2	642	419		0.65265
	HNRNPUL1	K562	184	104		0.56522
	IGF2BP1	HepG2	2863	1375		0.48027
	IGF2BP1	K562	6539	3347		0.51185
	IGF2BP2	K562	4142	2048		0.49445
	IGF2BP3	HepG2	1660	279		0.16807
	ILF3	HepG2	3003	2035		0.67766
	ILF3	K562	3140	1998		0.63631
	KHDRBS1	K562	1072	825		0.76959
	KHSRP	HepG2	5464	4830		0.88397
	KHSRP	K562	18611	17465		0.93842
	LARP4	HepG2	3038	1480		0.48716
	LARP4	K562	710	263		0.37042
	LIN28B	HepG2	3910	648		0.16573
	LIN28B	K562	4524	736		0.16269
	LSM11	HepG2	2324	1357		0.58391
	LSM11	K562	1717	1196		0.69656
	MATR3	HepG2	11910	4060		0.34089
	MATR3	K562	4220	1437		0.34052
	METAP2	K562	2568	441		0.17173
	MTPAP	K562	1209	210		0.1737
	NCBP2	HepG2	2600	2027		0.77962
	NCBP2	K562	689	464		0.67344
	NKRF	HepG2	4071	3590		0.88185
	NOL12	HepG2	548	193		0.35219
	NONO	K562	7693	3452		0.44872
	NPM1	K562	186	30		0.16129
	NSUN2	K562	129	37		0.28682
	PABPC4	K562	9303	1488		0.15995
	PABPN1	HepG2	2681	340		0.12682
	PCBP1	HepG2	2368	1872		0.79054
	PCBP1	K562	2587	2010		0.77696
	PCBP2	HepG2	10631	9815		0.92324
	PPIG	HepG2	18158	8551		0.47092
	PPIL4	K562	542	280		0.51661
	PRPF8	HepG2	21871	16166		0.73915
	PRPF8	K562	9568	5285		0.55236
	PTBP1	HepG2	9556	9204		0.96316
	PTBP1	K562	6986	6567		0.94002
	PUM1	K562	2989	1042		0.34861
	PUM2	K562	8127	6634		0.81629
	QKI	HepG2	9292	8416		0.90573
	QKI	K562	2950	2760		0.93559
	RBFOX2	HepG2	5960	3286		0.55134
	RBFOX2	K562	2538	963		0.37943
	RBM5	HepG2	311	133		0.42765
	RBM15	HepG2	3106	434		0.13973
	RBM15	K562	6073	1091		0.17965
	RBM22	HepG2	4056	3046		0.75099
	RBM22	K562	1480	985		0.66554
	SAFB2	K562	3112	1893		0.60829
	SF3A3	HepG2	6066	4448		0.73327
	SF3B4	HepG2	5547	2178		0.39264
	SF3B4	K562	14418	5297		0.36739
	SFPQ	HepG2	3144	1903		0.60528
	SLTM	HepG2	2657	671		0.25254
	SLTM	K562	3047	618		0.20282
	SMNDC1	HepG2	330	91		0.27576
	SMNDC1	K562	2865	618		0.21571
	SND1	HepG2	3592	1762		0.49053
	SND1	K562	4096	2030		0.49561
	SRSF1	HepG2	1263	1125		0.89074
	SRSF1	K562	2285	2017		0.88271
	SRSF7	HepG2	950	921		0.96947
	SRSF7	K562	641	604		0.94228
	SRSF9	HepG2	1008	135		0.13393
	SSB	HepG2	36	3		0.08333
	SSB	K562	100	13		0.13
	SUB1	HepG2	3679	1562		0.42457
	SUGP2	HepG2	12428	8315		0.66905
	SUPV3L1	HepG2	1165	259		0.22232
	SUPV3L1	K562	3223	485		0.15048
	TAF15	HepG2	448	388		0.86607
	TAF15	K562	530	405		0.76415
	TARDBP	K562	4754	4580		0.9634
	TBRG4	HepG2	7894	1736		0.21991
	TBRG4	K562	723	104		0.14385
	TIA1	HepG2	1043	391		0.37488
	TIA1	K562	4805	1482		0.30843
	TIAL1	HepG2	2108	1158		0.54934
	TRA2A	HepG2	1264	1186		0.93829
	TRA2A	K562	1954	1708		0.8741
	TROVE2	HepG2	195	154		0.78974
	TROVE2	K562	364	286		0.78571
	U2AF1	HepG2	989	804		0.81294
	U2AF1	K562	1501	1241		0.82678
	U2AF2	HepG2	11825	9405		0.79535
	U2AF2	K562	3562	2633		0.73919
	UCHL5	HepG2	1521	761		0.50033
	UCHL5	K562	14362	7508		0.52277
	UPF1	HepG2	6747	3390		0.50245
	UPF1	K562	9505	3158		0.33225
	XPO5	HepG2	4240	2263		0.53373
	XRCC6	HepG2	203	98		0.48276
	XRCC6	K562	1173	537		0.4578
	XRN2	HepG2	1645	1342		0.81581
	XRN2	K562	1194	1006		0.84255
	YBX3	HepG2	968	236		0.2438
	YBX3	K562	9462	2080		0.21983
	YWHAG	K562	998	63		0.06313
	ZNF622	K562	12608	6408		0.50825
	ZRANB2	K562	1706	1170		0.68581
CLIPper Orig. IP2	AGGF1	HepG2	3138	1356	1376.5	0.43212	0.51608
	AGGF1	K562	4526	2410		0.53248
	AKAP1	HepG2	3652	110		0.03012
	AKAP1	K562	1629	26		0.01596
	BCCIP	HepG2	338	158		0.46746
	BUD13	HepG2	21908	12213		0.55747
	BUD13	K562	10734	6013		0.56018
	CDC40	HepG2	1874	573		0.30576
	CPEB4	K562	655	255		0.38931
	CPSF6	K562	795	403		0.50692
	CSTF2	HepG2	3026	1944		0.64243
	CSTF2T	HepG2	16991	10363		0.60991
	CSTF2T	K562	9122	5661		0.62059
	DDX3X	HepG2	6544	4619		0.70584
	DDX3X	K562	9379	6041		0.6441
	DDX6	HepG2	2939	434		0.14767
	DDX6	K562	2650	574		0.2166
	DDX24	K562	18072	5778		0.31972
	DDX55	HepG2	3374	2281		0.67605
	DDX55	K562	610	337		0.55246
	DDX59	HepG2	3481	2440		0.70095
	DGCR8	HepG2	2151	112		0.05207
	DGCR8	K562	981	124		0.1264
	DKC1	HepG2	3750	2808		0.7488
	EFTUD2	HepG2	17573	1829		0.10408
	EFTUD2	K562	10275	2204		0.2145
	EIF3D	HepG2	1558	923		0.59243
	EIF4G2	K562	5110	3496		0.68415
	EWSR1	K562	9883	6322		0.63968
	FAM120A	HepG2	12614	10139		0.80379
	FAM120A	K562	6439	3846		0.5973
	FASTKD2	HepG2	1532	602		0.39295
	FASTKD2	K562	1751	581		0.33181
	FMR1	K562	6827	3869		0.56672
	FTO	HepG2	1052	515		0.48954
	FTO	K562	1186	509		0.42917
	FUBP3	HepG2	2354	1939		0.8237
	FUS	HepG2	1097	382		0.34822
	FUS	K562	3135	1434		0.45742
	FXR1	K562	2190	509		0.23242
	FXR2	HepG2	3415	1194		0.34963
	FXR2	K562	5795	2778		0.47938
	G3BP1	HepG2	5871	806		0.13728
	GNL3	K562	199	33		0.16583
	GPKOW	K562	2089	1054		0.50455
	GRSF1	HepG2	1051	756		0.71931
	GRWD1	HepG2	17358	7618		0.43888
	GRWD1	K562	3243	1402		0.43232
	GTF2F1	HepG2	4145	2964		0.71508
	GTF2F1	K562	5834	4804		0.82345
	HLTF	HepG2	3919	1245		0.31768
	HLTF	K562	147	75		0.5102
	HNRNPA1	HepG2	98	76		0.77551
	HNRNPA1	K562	135	119		0.88148
	HNRNPC	HepG2	4175	60		0.01437
	HNRNPC	K562	506	10		0.01976
	HNRNPK	HepG2	3829	3144		0.8211
	HNRNPK	K562	2454	1903		0.77547
	HNRNPL	HepG2	6187	4748		0.76742
	HNRNPL	K562	4100	3367		0.82122
	HNRNPM	HepG2	11675	9692		0.83015
	HNRNPM	K562	6588	5504		0.83546
	HNRNPU	HepG2	699	593		0.84835
	HNRNPU	K562	135	83		0.61481
	HNRNPUL1	HepG2	1136	598		0.52641
	HNRNPUL1	K562	119	71		0.59664
	IGF2BP1	HepG2	3941	2021		0.51281
	IGF2BP1	K562	4513	2269		0.50277
	IGF2BP2	K562	2866	1681		0.58653
	IGF2BP3	HepG2	1652	319		0.1931
	ILF3	HepG2	4839	2925		0.60446
	ILF3	K562	1908	1250		0.65514
	KHDRBS1	K562	957	714		0.74608
	KHSRP	HepG2	3958	3348		0.84588
	KHSRP	K562	13537	12670		0.93595
	LARP4	HepG2	4238	2201		0.51935
	LARP4	K562	3308	836		0.25272
	LIN28B	HepG2	2839	411		0.14477
	LIN28B	K562	6217	1122		0.18047
	LSM11	HepG2	1725	948		0.54957
	LSM11	K562	2702	1303		0.48224
	MATR3	HepG2	6006	1435		0.23893
	MATR3	K562	3901	1441		0.36939
	METAP2	K562	3876	718		0.18524
	MTPAP	K562	1692	650		0.38416
	NCBP2	HepG2	4001	2896		0.72382
	NCBP2	K562	736	548		0.74457
	NKRF	HepG2	4597	3597		0.78247
	NOL12	HepG2	2003	696		0.34748
	NONO	K562	10116	4649		0.45957
	NPM1	K562	60	10		0.16667
	NSUN2	K562	213	58		0.2723
	PABPC4	K562	7005	1206		0.17216
	PABPN1	HepG2	4067	472		0.11606
	PCBP1	HepG2	1607	1097		0.68264
	PCBP1	K562	3484	2669		0.76607
	PCBP2	HepG2	11088	10300		0.92893
	PPIG	HepG2	26712	13228		0.49521
	PPIL4	K562	324	165		0.50926
	PRPF8	HepG2	39253	30604		0.77966
	PRPF8	K562	11564	6385		0.55214
	PTBP1	HepG2	5614	5180		0.92269
	PTBP1	K562	7968	7593		0.95294
	PUM1	K562	4067	1291		0.31743
	PUM2	K562	5510	4782		0.86788
	QKI	HepG2	8728	7662		0.87786
	QKI	K562	3993	3850		0.96419
	RBFOX2	HepG2	5595	3588		0.64129
	RBFOX2	K562	4203	1809		0.43041
	RBM5	HepG2	2841	1180		0.41535
	RBM15	HepG2	2716	383		0.14102
	RBM15	K562	8544	1545		0.18083
	RBM22	HepG2	3449	2715		0.78718
	RBM22	K562	2775	1832		0.66018
	SAFB2	K562	2762	1659		0.60065
	SF3A3	HepG2	8986	6418		0.71422
	SF3B4	HepG2	6850	2850		0.41606
	SF3B4	K562	16226	6377		0.39301
	SFPQ	HepG2	3265	1987		0.60858
	SLTM	HepG2	6734	1204		0.17879
	SLTM	K562	4902	1028		0.20971
	SMNDC1	HepG2	1723	324		0.18804
	SMNDC1	K562	2758	328		0.11893
	SND1	HepG2	4943	2452		0.49606
	SND1	K562	2797	1397		0.49946
	SRSF1	HepG2	2080	1905		0.91587
	SRSF1	K562	2102	1874		0.89153
	SRSF7	HepG2	471	401		0.85138
	SRSF7	K562	309	287		0.9288
	SRSF9	HepG2	648	172		0.26543
	SSB	HepG2	58	7		0.12069
	SSB	K562	96	8		0.08333
	SUB1	HepG2	4045	2011		0.49716
	SUGP2	HepG2	10337	6569		0.63548
	SUPV3L1	HepG2	715	141		0.1972
	SUPV3L1	K562	3052	502		0.16448
	TAF15	HepG2	1242	1117		0.89936
	TAF15	K562	556	453		0.81475
	TARDBP	K562	5642	5429		0.96225
	TBRG4	HepG2	1754	316		0.18016
	TBRG4	K562	584	70		0.11986
	TIA1	HepG2	2555	922		0.36086
	TIA1	K562	5289	1625		0.30724
	TIAL1	HepG2	2411	1339		0.55537
	TRA2A	HepG2	890	806		0.90562
	TRA2A	K562	991	820		0.82745
	TROVE2	HepG2	1160	571		0.49224
	TROVE2	K562	550	396		0.72
	U2AF1	HepG2	1050	676		0.64381
	U2AF1	K562	1383	1124		0.81273
	U2AF2	HepG2	11090	8484		0.76501
	U2AF2	K562	3476	2683		0.77186
	UCHL5	HepG2	2351	1272		0.54105
	UCHL5	K562	16803	8589		0.51116
	UPF1	HepG2	6374	3219		0.50502
	UPF1	K562	8959	3109		0.34703
	XPO5	HepG2	4161	2329		0.55972
	XRCC6	HepG2	413	238		0.57627
	XRCC6	K562	1557	691		0.4438
	XRN2	HepG2	8588	7115		0.82848
	XRN2	K562	2699	2254		0.83512
	YBX3	HepG2	1230	291		0.23659
	YBX3	K562	10280	2331		0.22675
	YWHAG	K562	830	56		0.06747
	ZNF622	K562	12979	6543		0.50412
	ZRANB2	K562	2771	1800		0.64958
