## Supplementary Table 3 for "Improved discovery of RNA-binding protein binding sites in eCLIP data using DEWSeq"

### Sheet: RBFOX2 motif counts
Source	Cell line	Total number of regions	Number of regions with motif(s) (FIMO results)	% of regions with motif(s) (FIMO results)	Number of regions with UGCAUG motif(s)	% of regions with UGCAUG motif(s)
DEWSeq	HepG2	13979	8410	0.60162	5724	0.40947
	K562	9121	4257	0.46673	3002	0.32913
CLIPper Reproducible	HepG2	5267	3223	0.61192	2280	0.43288
	K562	2679	1204	0.44942	875	0.32661

### Sheet: FASTKD2 enrichment analysis
Source	Cell line	chr	boundGenes	unboundGenes	boundGenes.other.chr	unboundGenes.other.chr	pval	OR	padj
DEWSeq	K562	chrX	10	2357	416	55505	0.0828852	0.566082	0.259016
DEWSeq	K562	chrM	29	8	397	57854	1.56447e-55	528.264	3.91116e-54
DEWSeq	K562	chrY	0	562	426	57862	1	0	1
DEWSeq	K562	chr1	39	5224	387	52638	0.932303	1.01543	1
DEWSeq	K562	chr2	23	3962	403	53900	0.288141	0.776421	0.423736
DEWSeq	K562	chr3	12	3012	414	54850	0.0273525	0.52784	0.0976876
DEWSeq	K562	chr4	13	2490	413	55372	0.230734	0.699978	0.409006
DEWSeq	K562	chr5	22	2846	404	55016	0.821567	1.05268	0.978056
DEWSeq	K562	chr6	20	2840	406	55022	1	0.954381	1
DEWSeq	K562	chr7	26	2860	400	55002	0.261764	1.25005	0.409006
DEWSeq	K562	chr8	19	2361	407	55501	0.624065	1.0974	0.821138
DEWSeq	K562	chr9	10	2235	416	55627	0.127469	0.598294	0.289703
DEWSeq	K562	chr10	11	2195	415	55667	0.249111	0.672215	0.409006
DEWSeq	K562	chr11	28	3223	398	54639	0.340957	1.19266	0.473551
DEWSeq	K562	chr12	11	2948	415	54914	0.0145174	0.493742	0.0907336
DEWSeq	K562	chr13	10	1300	416	56562	0.868767	1.04589	0.987235
DEWSeq	K562	chr14	10	2202	416	55660	0.126616	0.607621	0.289703
DEWSeq	K562	chr15	7	2146	419	55716	0.0196976	0.433745	0.0976876
DEWSeq	K562	chr16	24	2481	402	55381	0.185099	1.33266	0.385623
DEWSeq	K562	chr17	29	2985	397	54877	0.124191	1.34293	0.289703
DEWSeq	K562	chr18	1	1173	425	56689	0.00284932	0.113713	0.0237444
DEWSeq	K562	chr19	43	2910	383	54952	1.93204e-05	2.12012	0.000241505
DEWSeq	K562	chr20	11	1380	415	56482	0.748762	1.08486	0.935953
DEWSeq	K562	chr21	12	825	414	57037	0.0236271	2.00394	0.0976876
DEWSeq	K562	chr22	6	1337	420	56525	0.25736	0.603964	0.409006
DEWSeq	HepG2	chrX	7	2360	261	55660	0.277427	0.632541	0.537869
DEWSeq	HepG2	chrM	16	21	252	57999	2.99254e-28	175.356	7.48134e-27
DEWSeq	HepG2	chrY	0	562	268	58020	1	0	1
DEWSeq	HepG2	chr1	11	5252	257	52768	0.00267871	0.430037	0.0167419
DEWSeq	HepG2	chr2	34	3951	234	54069	0.000565472	1.9884	0.00471227
DEWSeq	HepG2	chr3	12	3012	256	55008	0.781501	0.856076	1
DEWSeq	HepG2	chr4	8	2495	260	55525	0.36385	0.684754	0.606417
DEWSeq	HepG2	chr5	8	2860	260	55160	0.157463	0.593437	0.357871
DEWSeq	HepG2	chr6	14	2846	254	55174	0.776112	1.06855	1
DEWSeq	HepG2	chr7	10	2876	258	55144	0.478201	0.743173	0.703236
DEWSeq	HepG2	chr8	4	2376	264	55644	0.0287445	0.354836	0.119769
DEWSeq	HepG2	chr9	10	2235	258	55785	1	0.967431	1
DEWSeq	HepG2	chr10	7	2199	261	55821	0.420005	0.680816	0.656258
DEWSeq	HepG2	chr11	15	3236	253	54784	1	1.00373	1
DEWSeq	HepG2	chr12	8	2951	260	55069	0.125728	0.574189	0.314319
DEWSeq	HepG2	chr13	3	1307	265	56713	0.297857	0.491227	0.537869
DEWSeq	HepG2	chr14	10	2202	258	55818	1	0.982511	1
DEWSeq	HepG2	chr15	3	2150	265	55870	0.0213173	0.294182	0.106586
DEWSeq	HepG2	chr16	12	2493	256	55527	0.879331	1.04405	1
DEWSeq	HepG2	chr17	22	2992	246	55028	0.0361927	1.64479	0.12926
DEWSeq	HepG2	chr18	4	1170	264	56850	0.825209	0.736208	1
DEWSeq	HepG2	chr19	20	2933	248	55087	0.0911953	1.51466	0.284985
DEWSeq	HepG2	chr20	20	1371	248	56649	8.52438e-06	3.33222	0.000106555
DEWSeq	HepG2	chr21	7	830	261	57190	0.11405	1.84799	0.314319
DEWSeq	HepG2	chr22	3	1340	265	56680	0.301207	0.478851	0.537869
CLIPper Rep.	K562	chrX	8	2359	356	55565	0.0814114	0.529314	0.339214
CLIPper Rep.	K562	chrM	19	18	345	57906	1.2937e-32	177.168	3.23424e-31
CLIPper Rep.	K562	chrY	0	562	364	57924	1	0	1
CLIPper Rep.	K562	chr1	28	5235	336	52689	0.409716	0.83873	0.56905
CLIPper Rep.	K562	chr2	22	3963	342	53961	0.676158	0.875896	0.80495
CLIPper Rep.	K562	chr3	13	3011	351	54913	0.191279	0.675462	0.36931
CLIPper Rep.	K562	chr4	10	2493	354	55431	0.192041	0.628098	0.36931
CLIPper Rep.	K562	chr5	18	2850	346	55074	0.903522	1.00531	0.941169
CLIPper Rep.	K562	chr6	16	2844	348	55080	0.807021	0.890441	0.917069
CLIPper Rep.	K562	chr7	24	2862	340	55062	0.145459	1.35805	0.363648
CLIPper Rep.	K562	chr8	12	2368	352	55556	0.593397	0.799812	0.780785
CLIPper Rep.	K562	chr9	10	2235	354	55689	0.337681	0.703864	0.562802
CLIPper Rep.	K562	chr10	10	2196	354	55728	0.405841	0.716866	0.56905
CLIPper Rep.	K562	chr11	22	3229	342	54695	0.647031	1.08962	0.80495
CLIPper Rep.	K562	chr12	11	2948	353	54976	0.0725615	0.581117	0.339214
CLIPper Rep.	K562	chr13	5	1305	359	56619	0.371001	0.604265	0.56905
CLIPper Rep.	K562	chr14	8	2204	356	55720	0.128464	0.568119	0.356844
CLIPper Rep.	K562	chr15	8	2145	356	55779	0.160954	0.584364	0.365805
CLIPper Rep.	K562	chr16	22	2483	342	55441	0.117293	1.43632	0.356844
CLIPper Rep.	K562	chr17	26	2988	338	54936	0.0953107	1.41427	0.340395
CLIPper Rep.	K562	chr18	1	1173	363	56751	0.0127161	0.133281	0.105967
CLIPper Rep.	K562	chr19	36	2917	328	55007	0.000156978	2.06971	0.00196222
CLIPper Rep.	K562	chr20	9	1382	355	56542	0.862453	1.03724	0.937449
CLIPper Rep.	K562	chr21	11	826	353	57098	0.0222881	2.15407	0.1393
CLIPper Rep.	K562	chr22	5	1338	359	56586	0.29303	0.589018	0.523269
CLIPper Rep.	HepG2	chrX	9	2358	442	55479	0.0222272	0.479077	0.079383
CLIPper Rep.	HepG2	chrM	7	30	444	57807	1.33549e-08	30.3791	3.33873e-07
CLIPper Rep.	HepG2	chrY	1	561	450	57276	0.140395	0.226881	0.350988
CLIPper Rep.	HepG2	chr1	25	5238	426	52599	0.00807908	0.589308	0.0403954
CLIPper Rep.	HepG2	chr2	50	3935	401	53902	0.000949808	1.70799	0.00791507
CLIPper Rep.	HepG2	chr3	20	3004	431	54833	0.523516	0.847022	0.758535
CLIPper Rep.	HepG2	chr4	18	2485	433	55352	0.906883	0.925959	0.94467
CLIPper Rep.	HepG2	chr5	17	2851	434	54986	0.323744	0.755465	0.616475
CLIPper Rep.	HepG2	chr6	26	2834	425	55003	0.380705	1.18733	0.634508
CLIPper Rep.	HepG2	chr7	17	2869	434	54968	0.276321	0.750479	0.616475
CLIPper Rep.	HepG2	chr8	18	2362	433	55475	1	0.976342	1
CLIPper Rep.	HepG2	chr9	15	2230	436	55607	0.711444	0.857886	0.927277
CLIPper Rep.	HepG2	chr10	18	2188	433	55649	0.803651	1.05729	0.927277
CLIPper Rep.	HepG2	chr11	23	3228	428	54609	0.757101	0.909107	0.927277
CLIPper Rep.	HepG2	chr12	18	2941	433	54896	0.332735	0.775944	0.616475
CLIPper Rep.	HepG2	chr13	3	1307	448	56530	0.0159232	0.289632	0.0663465
CLIPper Rep.	HepG2	chr14	20	2192	431	55645	0.456729	1.17798	0.713639
CLIPper Rep.	HepG2	chr15	8	2145	443	55692	0.0316675	0.468869	0.0989609
CLIPper Rep.	HepG2	chr16	20	2485	431	55352	0.816004	1.03362	0.927277
CLIPper Rep.	HepG2	chr17	39	2975	412	54862	0.00181668	1.74563	0.0113542
CLIPper Rep.	HepG2	chr18	8	1166	443	56671	0.86645	0.877705	0.941794
CLIPper Rep.	HepG2	chr19	30	2923	421	54914	0.130132	1.33873	0.350988
CLIPper Rep.	HepG2	chr20	24	1367	427	56470	0.000282724	2.32184	0.00353405
CLIPper Rep.	HepG2	chr21	8	829	443	57008	0.546145	1.24185	0.758535
CLIPper Rep.	HepG2	chr22	7	1336	444	56501	0.345226	0.666753	0.616475
