## Supplementary Table 4 for "Improved discovery of RNA-binding protein binding sites in eCLIP data using DEWSeq"

### Sheet: Sheet1
# Total enriched regions		5’ and 3’ extension (bp)	# Hits (Histone 3' UTR stem-loop)		# Unique hits (Histone 3' UTR stem-loop)		Fraction of binding region with stem loop structure		True positive rate (sensitivity)
DEWSeq 100nt	CLIPper Rep.		DEWSeq 100nt	CLIPper Rep.	DEWSeq 100nt.	CLIPper Rep.	DEWSeq 100nt.	CLIPper Rep.	DEWSeq 100nt.	CLIPper Rep.
97	184	0	38	57	38	33	0.392	0.179	0.208333	0.201389
		50	51	87	49	37	0.505	0.201	0.270833	0.222222
		100	78	123	68	45	0.701	0.245	0.347222	0.270833
		150	80	140	70	50	0.722	0.272	0.347222	0.284722
		200	83	142	73	51	0.753	0.277	0.347222	0.284722
		300	94	165	81	56	0.835	0.304	0.354167	0.291667
